# Myeloid-derived suppressor cell subsets drive glioblastoma growth in a sex-specific manner

**DOI:** 10.1101/2020.02.19.954552

**Authors:** Defne Bayik, Yadi Zhou, Chihyun Park, Changjin Hong, Daniel Vail, Daniel J. Silver, Adam J. Lauko, Gustavo A. Roversi, Dionysios C. Watson, Alice Lo, Tyler J. Alban, Mary McGraw, Mia D. Sorensen, Matthew M. Grabowski, Balint Otvos, Michael A. Vogelbaum, Craig M. Horbinski, Bjarne Winther Kristensen, Ahmad M. Khalil, Tae Hyun Hwang, Manmeet S. Ahluwalia, Feixiong Cheng, Justin D. Lathia

## Abstract

Myeloid-derived suppressor cells (MDSCs) that block anti-tumor immunity are elevated in glioblastoma (GBM) patients. However, the distinct contribution of monocytic (mMDSC) versus granulocytic (gMDSC) subsets has yet to be determined. We observed that mMDSCs were enriched in the male tumor microenvironment, while gMDSCs were elevated in the circulation of female GBM models. Depletion of peripheral gMDSCs extended the survival only in female mice. Using gene expression signatures coupled with network medicine analysis, we demonstrated in pre-clinical models that mMDSCs could be targeted with anti-proliferative agents in males, whereas gMDSC function in females could be inhibited by IL-1β blockade. Analysis of patient data confirmed that proliferating mMDSCs were the predominant population in male tumors, and that a high gMDSC/IL-1β gene signature correlated with poor prognosis of female patients. These findings demonstrate that MDSC subsets differentially drive immune suppression in a sex-specific manner and can be leveraged for therapeutic intervention in GBM.

**Statement of Significance:** Sexual dimorphism at the level of MDSC subset prevalence, localization and gene expression profile comprises a therapeutic opportunity. Our results indicate that chemotherapy can be used to target mMDSC in males, while IL-1 pathway inhibitors can provide benefit to females through blockade of gMDSC function.
