## Supplemental Table 1 for "Myeloid-derived suppressor cell subsets drive glioblastoma growth in a sex-specific manner"

### Sheet: mMDSC
Genes
Bcl7a
Nup210
Ptger3
Tacc3
Pclaf
Ms4a6c
Prss57
Il12rb1
Wdhd1
Tcf19
Cdc45
Stil
Ccne2
Asf1b
Hist1h2ap
Spns3
Mki67
Nkg7
Dmkn
Cit
F13a1
Cep78
Spc24
Mxd3
Gins1
Nsl1
Mpo
Ms4a3
Mis18bp1
Gm2415
Mcm4
Egfl7
Ska1
Haus5
Cenpu
Arhgef39
Polq
Tipin
Cdca3
Chdh
Cdc25a
Ankle1
Poc1a
Shcbp1
Ndc80
Plk4
Snai3
Ccnf
Rnd3
Birc5
Cdca5
Tox
E2f8
Tgfbr3
Aurkb
Kif20b
Fancm
Lockd
Cdc6
Stc2
Chaf1a
Rrm1
Nuf2
Arhgap19
Rad54l
Oip5
A930007I19Rik
Prom1
Gm11505
Nusap1
Adgrl2
Myl10
Cyp11a1
Arhgap33
Neil3
Ncapg2
Prtn3
Lrr1
Myb
Cntln
Ubash3a
Ctsg
Dnah8
Cdc7
Pif1
Mtfr2
Hirip3
H2afx
Spc25
Elane
Plppr3
Tal1
Rrm2
Slc43a3
Gen1
Knl1
Ndc1
Ticrr
Tyms
Gmnn
Pkmyt1
Zgrf1
Kif15
Rad51ap1
Mcm5
Muc13
Klhl23
Hal
Pknox2
Thy1
Stmn1
Efcab11
Bard1
Gfi1
Cep72
Kif11
Bub1b
Chtf18
Gria3
Gpx3

### Sheet: gMDSC
Genes
Slc2a6
Mmp8
Samd9l
Rhob
Dusp6
Tyrobp
Hcar2
Slfn5
B430306N03Rik
Il17ra
Tlr2
Tlr13
Pi16
Lyst
Fpr1
Ptafr
Cd33
Pfkfb4
Csf3r
Ffar2
Klf2
S100a9
Vsir
Rasgrp4
Wfdc21
Ccl3
Thbs1
Il1f9
Sema4d
Csf1
Zbp1
Crispld2
Fgr
Pag1
Ifit3
Il1r2
Lcn2
Cers6
Ly6g
Rsad2
F630028O10Rik
Agrn
Tinagl1
Asprv1
Pygl
Oasl1
Samhd1
Lrg1
Fpr2
Il1rn
Osm
Mxd1
Adipor1
Abtb1
Mmp9
Ifi27l2a
Cmpk2
Rtp4
2810474O19Rik
Fbxl5
6430548M08Rik
Ccl6
Treml2
Bst1
S100a6
Ceacam10
Cxcr4
Car4
Slpi
Mmp13
Cd177
Gsr
Kctd20
Ndst1
Pglyrp1
Oasl2
Timp2
Ip6k1
Upp1
S100a8
Smap2
Ifit1
Retnlg
Isg15
Msrb1
Nudt4
Grina
Cxcr2
Gda
Dmxl2
Sell
Slfn4
Cd44
Tarm1
Slfn8
Slc2a3
Gabbr1
Chil1
Lilra6
Padi4
Sh2d3c
Ifit2
C5ar1
Hp
Ly6a
Nbeal2
Egln3
Ccr1
Slc27a4
Il18rap
Irf7
Il1b
Ypel3
Cd300lf
Ifi204
Slfn1
Mcemp1
Oas2
Pecam1
Stx11
Ifitm6
Raf1

### Sheet: positive controls
mMDSC:	Ly6C						gMDSC:	Ly6G
	Arg1							S100A8
	TGFB1							S100A9
	IL-4R (CD124)							NOX2
	MPO							MPO
	CD11b							CD11b
	IL-1a							MMP8
	IL-6							CXCR2
	NOS2							WFDC21
	PD-L1 (CD274)							Lyz2
	CD14							Fpr1
	IDO							CCL3

### Sheet: negative controls
CD68
CD3
CD19
MHC II (I-A/I-E)
F4/80
Cd8a
CD80
CD86
Flt3
CD69
Ccr7
CD83
