## Supplemental Table 2 for "Myeloid-derived suppressor cell subsets drive glioblastoma growth in a sex-specific manner"

### Sheet: Sheet1
Lab Number	Gender	Age	Race	Ethnicity	Final Diagnosis	New diagnosis vs. recurrent diagnosis	IDH1 Status	ATRX Expression	P53 Stain	Ki-67 Stain	MGMT Promotor Methylation
Patient 1	M	38	White	Not Hispanic	GBM	New	Negative	Retained	0.05	0.7	unmethylated
Patient 2	M	44	Causcasian	Not Hispanic	GBM	New	WT	Retained	0.05	0.7	methylated
Patient 3	M	60	Causcasian	Not Hispanic	GBM	Recurrent	Negative	Retained	greater than 80%	excess of 50%	unmethylated
Patient 4	M	72	Causcasian	Not Hispanic	GBM	New	WT	Retained	0.8	0.6	unmethylated
Patient 5	M	67	White	Not Hispanic	GBM	Recurrent	Negative	Retained	0.1	0.3	unmethylated
Patient 6	M	63	White	Not Hispanic	GBM	New	Negative	Retained	0.2	0.4	unmethylated
Patient 7	M	63	Causcasian	Not Hispanic	GBM	New	Negative	Retained	0.1	0.5	unmethylated
Patient 8	M	59	Causcasian	Not Hispanic	GBM	Recurrent	Negative	Retained	greater than 90%	0.6	unmethylated
