## Supplemental Table 3 for "Myeloid-derived suppressor cell subsets drive glioblastoma growth in a sex-specific manner"

### Sheet: 2019_10_07_Cleveland clinic_NEW
ID	Gender	Age	Race	Ethnicity	Final Diagnosis	New diagnosis vs. recurrent diagnosis	IDH1 Status	ATRX Expression	P53 Stain	Ki-67 Stain	MGMT Promotor Methylation
Patient 1	Female	74	White	Non-hispanic	GBM	New	Wild Type		negative	0.25	Negative
Patient 2	Female	85	White	Non-hispanic	GBM	New	Wild Type				Negative
Patient 3	Female	59	White	Non-hispanic	GBM	New	Wild Type	Retained	0.1	0.7	Negative
Patient 4	Female	67	White	Non-hispanic	GBM	New	Wild Type	Retained		0.2	Negative
Patient 5	Female	74	White	Non-hispanic	GBM	New	Wild Type				Negative
Patient 6	Female	53	White	Non-hispanic	GBM	New	Wild Type	Retained			Negative
Patient 7	Female	81	White	Non-hispanic	GBM	New	Wild Type	Retained	5-7%	0.5	Negative
Patient 8	Female	68	White	Non-hispanic	GBM	New	Wild Type				Negative
Patient 9	Female	30	White	Non-hispanic	GBM	New	Wild Type	Retained	0.1	0.4	Negative
Patient 10	Female	63	White	Non-hispanic	GBM	New	Wild Type				Negative
Patient 11	Male	69	White	Non-hispanic	GBM	New	Wild Type			25%-30%	Negative
Patient 12	Male	56	White	Non-hispanic	GBM	New	Wild Type	Retained	<10%	0.4	Negative
Patient 13	Male	63	White	Non-hispanic	GBM	New	Wild Type			0.3	Negative
Patient 14	Male	77	White	Non-hispanic	GBM	New	Wild Type				Negative
Patient 15	Male	53	White	Non-hispanic	GBM	New	Wild Type				Negative
Patient 16	Male	62	White	Non-hispanic	GBM	New	Wild Type	Retained	0.7	0.4	Negative
Patient 17	Male	72	White	Non-hispanic	GBM	New	Wild Type				Negative
Patient 18	Male	80	White	Non-hispanic	GBM	New	Wild Type	Retained	<5%	0.4	Negative
Patient 19	Male	61	White	Non-hispanic	GBM	New	Wild Type	Retained	0.05	0.25	Negative
Patient 20	Male	54	White	Non-hispanic	GBM	New	Wild Type	Retained	0.1	0.2	Negative
